# Candidate Molecular Subtypes of Cognitive Resilience in Alzheimer’s Disease: A Multi-Cohort Machine Learning and Neuroimaging Study

**DOI:** 10.1101/2024.08.25.609610

**Authors:** Akihiro Kitani, Yusuke Matsui, the Alzheimer’s Disease Neuroimaging Initiative

**Affiliations:** Institute for Glyco-core Research (iGCORE), Nagoya University, 461-8673 Nagoya, Aichi, Japan; Biomedical and Health Informatics Unit, Department of Integrated Health Science, Nagoya University Graduate School of Medicine, Nagoya, Japan

**Keywords:** Alzheimer’s disease, cognitive resilience, molecular subtypes, transcriptomics, proteomics, machine learning, neuroimaging

## Abstract

**Background:** Cognitive resilience (CR) in Alzheimer’s disease (AD) refers to preserved cognitive function despite substantial AD pathology. Diverse biological processes have been implicated in CR, including synaptic maintenance, neuroimmune regulation, and metabolic homeostasis. However, how these mechanisms are organized into molecularly distinct CR subtypes and relate to clinical and neuroanatomical heterogeneity remains unclear. Here, we applied a machine learning framework to multi-cohort transcriptomic, proteomic, and neuroimaging data to investigate molecular subtypes of CR in AD.

**Methods:** RNA-seq data from the Religious Orders Study and Memory and Aging Project (ROSMAP) cohort were used to train machine learning models classifying individuals with AD pathology as CR or non-CR based on residual-based resilience scores. Model development and performance estimation used nested cross-validation to minimize information leakage. Final ROSMAP-trained models were evaluated in the independent Mount Sinai Brain Bank (MSBB) cohort. Model-derived genes were used for biological interpretation and hierarchical clustering of CR individuals. The subtype structure was further evaluated in the Alzheimer’s Disease Neuroimaging Initiative (ADNI) cohort using cerebrospinal fluid proteomics, MRI-derived brain measures, and longitudinal MMSE data.

**Results:** Machine learning models showed modest but consistent predictive performance in ROSMAP, with out-of-fold AUROC values of 0.644–0.688. In the independent MSBB full cohort, AUROC values were 0.586–0.659, with improved discrimination in a top/bottom quartile analysis. Hierarchical clustering identified two major molecular subgroups among CR individuals in ROSMAP/MSBB RNA-seq data. A reduced 22-gene/protein signature showed a partial, cluster-like resemblance to this structure in ADNI cerebrospinal fluid proteomics. In ADNI, both projected CR subtypes showed preserved brain tissue-volume profiles and slower longitudinal MMSE decline compared with non-CR participants, whereas clear differences between CR subtypes were not observed. Differential CSF proteomic analysis suggested partially distinct molecular characteristics.

**Conclusions:** These findings suggest that CR in AD may encompass molecularly heterogeneous, subtype-like profiles that converge on broadly preserved brain structure and slower cognitive decline. Our results provide a candidate framework for stratifying resilience-associated molecular phenotypes in AD and warrant prospective and experimental validation. We also developed the Resilience Gene Analyzer, a web-based platform for visualizing gene-level contributions to CR prediction (https://igcore.cloud/GerOmics/REsilienceGeneAnalyzer/).
