## Supplementary material for "Candidate Molecular Subtypes of Cognitive Resilience in Alzheimer’s Disease: A Multi-Cohort Machine Learning and Neuroimaging Study": Table S1

### Sheet: all_model_results
Predictive performance of CR classification models across ROSMAP and MSBB analyses.
metric	value	lower_95CI	upper_95CI	model	dataset
AUROC	0.678683	0.62608	0.725493	ElasticNet	ROSMAP_nestedCV_OOF
AUPRC	0.728115	0.667026	0.7894	ElasticNet	ROSMAP_nestedCV_OOF
Accuracy	0.662818	0.612009	0.706697	ElasticNet	ROSMAP_nestedCV_OOF
Recall	0.759843	0.707405	0.810487	ElasticNet	ROSMAP_nestedCV_OOF
Precision	0.694245	0.633962	0.747332	ElasticNet	ROSMAP_nestedCV_OOF
F1	0.725564	0.678417	0.768116	ElasticNet	ROSMAP_nestedCV_OOF
Brier	0.258163	0.227609	0.29169	ElasticNet	ROSMAP_nestedCV_OOF
AUROC	0.647147	0.562933	0.7277	ElasticNet	MSBB_full_external
AUPRC	0.642729	0.526691	0.753082	ElasticNet	MSBB_full_external
Accuracy	0.574194	0.496613	0.651613	ElasticNet	MSBB_full_external
Recall	0.839506	0.753618	0.917694	ElasticNet	MSBB_full_external
Precision	0.561983	0.470588	0.648011	ElasticNet	MSBB_full_external
F1	0.673267	0.590147	0.741784	ElasticNet	MSBB_full_external
Brier	0.246516	0.217079	0.27942	ElasticNet	MSBB_full_external
AUROC	0.775214	0.688447	0.870842	ElasticNet	MSBB_top_bottom_quartile_secondary
AUPRC	0.742971	0.624871	0.868637	ElasticNet	MSBB_top_bottom_quartile_secondary
Accuracy	0.618557	0.515464	0.71134	ElasticNet	MSBB_top_bottom_quartile_secondary
Recall	0.911111	0.818182	0.979602	ElasticNet	MSBB_top_bottom_quartile_secondary
Precision	0.554054	0.444409	0.662167	ElasticNet	MSBB_top_bottom_quartile_secondary
F1	0.689076	0.589286	0.779439	ElasticNet	MSBB_top_bottom_quartile_secondary
Brier	0.223742	0.186722	0.262279	ElasticNet	MSBB_top_bottom_quartile_secondary
AUROC	0.688284	0.634663	0.73563	SVM	ROSMAP_nestedCV_OOF
AUPRC	0.734668	0.669718	0.793945	SVM	ROSMAP_nestedCV_OOF
Accuracy	0.667436	0.621189	0.706755	SVM	ROSMAP_nestedCV_OOF
Recall	0.744094	0.694002	0.794687	SVM	ROSMAP_nestedCV_OOF
Precision	0.705224	0.645905	0.757791	SVM	ROSMAP_nestedCV_OOF
F1	0.724138	0.677613	0.765037	SVM	ROSMAP_nestedCV_OOF
Brier	0.260867	0.231242	0.29594	SVM	ROSMAP_nestedCV_OOF
AUROC	0.58642	0.491437	0.677786	SVM	MSBB_full_external
AUPRC	0.624362	0.508495	0.737445	SVM	MSBB_full_external
Accuracy	0.554839	0.470968	0.632258	SVM	MSBB_full_external
Recall	0.888889	0.814778	0.952955	SVM	MSBB_full_external
Precision	0.545455	0.455981	0.623103	SVM	MSBB_full_external
F1	0.676056	0.597915	0.742383	SVM	MSBB_full_external
Brier	0.272563	0.236013	0.311487	SVM	MSBB_full_external
AUROC	0.641026	0.5346	0.747506	SVM	MSBB_top_bottom_quartile_secondary
AUPRC	0.61652	0.487129	0.763139	SVM	MSBB_top_bottom_quartile_secondary
Accuracy	0.556701	0.453608	0.649485	SVM	MSBB_top_bottom_quartile_secondary
Recall	0.955556	0.888836	1	SVM	MSBB_top_bottom_quartile_secondary
Precision	0.511905	0.402241	0.60926	SVM	MSBB_top_bottom_quartile_secondary
F1	0.666667	0.564506	0.750044	SVM	MSBB_top_bottom_quartile_secondary
Brier	0.269726	0.227752	0.313674	SVM	MSBB_top_bottom_quartile_secondary
AUROC	0.676901	0.625804	0.726444	RandomForest	ROSMAP_nestedCV_OOF
AUPRC	0.728724	0.669623	0.788805	RandomForest	ROSMAP_nestedCV_OOF
Accuracy	0.637413	0.593476	0.683603	RandomForest	ROSMAP_nestedCV_OOF
Recall	0.854331	0.811467	0.895597	RandomForest	ROSMAP_nestedCV_OOF
Precision	0.643917	0.591584	0.695017	RandomForest	ROSMAP_nestedCV_OOF
F1	0.734349	0.694722	0.773877	RandomForest	ROSMAP_nestedCV_OOF
Brier	0.223011	0.211892	0.234414	RandomForest	ROSMAP_nestedCV_OOF
AUROC	0.648815	0.555545	0.734255	RandomForest	MSBB_full_external
AUPRC	0.629012	0.514891	0.749723	RandomForest	MSBB_full_external
Accuracy	0.606452	0.529032	0.683871	RandomForest	MSBB_full_external
Recall	0.864198	0.777778	0.934211	RandomForest	MSBB_full_external
Precision	0.583333	0.486673	0.666734	RandomForest	MSBB_full_external
F1	0.696517	0.614468	0.764991	RandomForest	MSBB_full_external
Brier	0.240129	0.21774	0.265821	RandomForest	MSBB_full_external
AUROC	0.75641	0.657253	0.851498	RandomForest	MSBB_top_bottom_quartile_secondary
AUPRC	0.65352	0.524315	0.82297	RandomForest	MSBB_top_bottom_quartile_secondary
Accuracy	0.649485	0.56701	0.742268	RandomForest	MSBB_top_bottom_quartile_secondary
Recall	0.933333	0.847826	1	RandomForest	MSBB_top_bottom_quartile_secondary
Precision	0.575342	0.472202	0.679487	RandomForest	MSBB_top_bottom_quartile_secondary
F1	0.711864	0.619955	0.793388	RandomForest	MSBB_top_bottom_quartile_secondary
Brier	0.229511	0.199326	0.258066	RandomForest	MSBB_top_bottom_quartile_secondary
AUROC	0.644438	0.590444	0.692013	XGBoost	ROSMAP_nestedCV_OOF
AUPRC	0.711062	0.647009	0.772578	XGBoost	ROSMAP_nestedCV_OOF
Accuracy	0.623557	0.575058	0.665185	XGBoost	ROSMAP_nestedCV_OOF
Recall	0.818898	0.773059	0.864547	XGBoost	ROSMAP_nestedCV_OOF
Precision	0.64	0.584092	0.694019	XGBoost	ROSMAP_nestedCV_OOF
F1	0.71848	0.674718	0.757475	XGBoost	ROSMAP_nestedCV_OOF
Brier	0.238824	0.217148	0.261072	XGBoost	ROSMAP_nestedCV_OOF
AUROC	0.659159	0.569236	0.740044	XGBoost	MSBB_full_external
AUPRC	0.630491	0.516605	0.753007	XGBoost	MSBB_full_external
Accuracy	0.6	0.522419	0.670968	XGBoost	MSBB_full_external
Recall	0.876543	0.792208	0.946667	XGBoost	MSBB_full_external
Precision	0.577236	0.486886	0.660873	XGBoost	MSBB_full_external
F1	0.696078	0.612217	0.761468	XGBoost	MSBB_full_external
Brier	0.239945	0.214974	0.270669	XGBoost	MSBB_full_external
AUROC	0.750855	0.64751	0.850181	XGBoost	MSBB_top_bottom_quartile_secondary
AUPRC	0.645453	0.520788	0.822119	XGBoost	MSBB_top_bottom_quartile_secondary
Accuracy	0.597938	0.505155	0.690722	XGBoost	MSBB_top_bottom_quartile_secondary
Recall	0.866667	0.765926	0.957447	XGBoost	MSBB_top_bottom_quartile_secondary
Precision	0.541667	0.426616	0.644758	XGBoost	MSBB_top_bottom_quartile_secondary
F1	0.666667	0.563623	0.754144	XGBoost	MSBB_top_bottom_quartile_secondary
Brier	0.230285	0.194438	0.267077	XGBoost	MSBB_top_bottom_quartile_secondary
