## Supplementary material for "Candidate Molecular Subtypes of Cognitive Resilience in Alzheimer’s Disease: A Multi-Cohort Machine Learning and Neuroimaging Study": Table S2

### Sheet: outer_fold_selected_configs
Machine leanring model hyperparameters and number of features.
model	outer_fold	best_params	selected_feature_number_setting	actual_n_features_used	n_genes_after_elasticnet_preselection	elasticnet_params
ElasticNet	1	{'C': 100, 'l1_ratio': 0.1}	168	168	500	{'logreg__C': 1, 'logreg__l1_ratio': 1.0}
ElasticNet	2	{'C': 1, 'l1_ratio': 0.1}	500	500	500	{'logreg__C': 1, 'logreg__l1_ratio': 0.5}
ElasticNet	3	{'C': 1, 'l1_ratio': 0.9}	257	215	215	{'logreg__C': 0.1, 'logreg__l1_ratio': 0.7}
ElasticNet	4	{'C': 0.1, 'l1_ratio': 0.1}	500	500	500	{'logreg__C': 1, 'logreg__l1_ratio': 0.7}
ElasticNet	5	{'C': 0.01, 'l1_ratio': 0.1}	94	94	140	{'logreg__C': 0.1, 'logreg__l1_ratio': 1.0}
SVM	1	{'C': 1, 'gamma': 'auto', 'kernel': 'rbf'}	168	168	500	{'logreg__C': 1, 'logreg__l1_ratio': 1.0}
SVM	2	{'C': 0.1, 'gamma': 'scale', 'kernel': 'rbf'}	500	500	500	{'logreg__C': 1, 'logreg__l1_ratio': 0.5}
SVM	3	{'C': 100, 'gamma': 0.01, 'kernel': 'rbf'}	259	215	215	{'logreg__C': 0.1, 'logreg__l1_ratio': 0.7}
SVM	4	{'C': 100, 'gamma': 'scale', 'kernel': 'rbf'}	500	500	500	{'logreg__C': 1, 'logreg__l1_ratio': 0.7}
SVM	5	{'C': 0.1, 'gamma': 0.01, 'kernel': 'rbf'}	94	94	140	{'logreg__C': 0.1, 'logreg__l1_ratio': 1.0}
RandomForest	1	{'max_depth': 3, 'min_samples_leaf': 1, 'n_estimators': 100}	500	500	500	{'logreg__C': 1, 'logreg__l1_ratio': 1.0}
RandomForest	2	{'max_depth': 3, 'min_samples_leaf': 3, 'n_estimators': 100}	500	500	500	{'logreg__C': 1, 'logreg__l1_ratio': 0.5}
RandomForest	3	{'max_depth': 10, 'min_samples_leaf': 5, 'n_estimators': 200}	259	215	215	{'logreg__C': 0.1, 'logreg__l1_ratio': 0.7}
RandomForest	4	{'max_depth': 3, 'min_samples_leaf': 5, 'n_estimators': 200}	200	200	500	{'logreg__C': 1, 'logreg__l1_ratio': 0.7}
RandomForest	5	{'max_depth': 3, 'min_samples_leaf': 3, 'n_estimators': 200}	94	94	140	{'logreg__C': 0.1, 'logreg__l1_ratio': 1.0}
XGBoost	1	{'colsample_bytree': 0.7, 'learning_rate': 0.1, 'max_depth': 3, 'n_estimators': 100, 'subsample': 0.7}	308	308	500	{'logreg__C': 1, 'logreg__l1_ratio': 1.0}
XGBoost	2	{'colsample_bytree': 0.7, 'learning_rate': 0.1, 'max_depth': 3, 'n_estimators': 100, 'subsample': 0.7}	500	500	500	{'logreg__C': 1, 'logreg__l1_ratio': 0.5}
XGBoost	3	{'colsample_bytree': 1.0, 'learning_rate': 0.01, 'max_depth': 5, 'n_estimators': 50, 'subsample': 0.7}	259	215	215	{'logreg__C': 0.1, 'logreg__l1_ratio': 0.7}
XGBoost	4	{'colsample_bytree': 0.7, 'learning_rate': 0.1, 'max_depth': 3, 'n_estimators': 200, 'subsample': 0.7}	500	500	500	{'logreg__C': 1, 'logreg__l1_ratio': 0.7}
XGBoost	5	{'colsample_bytree': 1.0, 'learning_rate': 0.01, 'max_depth': 3, 'n_estimators': 100, 'subsample': 0.7}	94	94	140	{'logreg__C': 0.1, 'logreg__l1_ratio': 1.0}
