## Supplementary material for "Candidate Molecular Subtypes of Cognitive Resilience in Alzheimer’s Disease: A Multi-Cohort Machine Learning and Neuroimaging Study": Table S4

### Sheet: t_test_clusters_vs_nonresilienc
Comparing gene expression between the two CR subgroups and non-CR individuals.
Gene_Symbol	n_cluster1	n_cluster2	n_nonresilience	mean_cluster1	mean_cluster2	mean_nonresilience	median_cluster1	median_cluster2	median_nonresilience	delta_cluster1_minus_cluster2	delta_cluster1_minus_nonresilience	delta_cluster2_minus_nonresilience	pval_cluster1_vs_cluster2	pval_cluster1_vs_nonresilience	pval_cluster2_vs_nonresilience	FDR_cluster1_vs_cluster2	FDR_cluster1_vs_nonresilience	FDR_cluster2_vs_nonresilience	used_for_ADNI_reproducibility
ACBD3	259	76	253	5.04422	5.30007	5.09526	5.04402	5.32359	5.08175	-0.255851	-0.0510378	0.204813	6.68632e-20	0.0106099	7.21156e-14	1.37547e-18	0.0783605	6.10862e-13	FALSE
ACOX2	259	76	253	2.22559	1.98612	2.21407	2.20781	2.01457	2.22679	0.239471	0.0115257	-0.227945	4.29421e-06	0.799037	2.27772e-05	9.66196e-06	0.874985	4.8954e-05	FALSE
ACP3	259	76	253	-1.13458	-0.693507	-1.06717	-1.21073	-0.738998	-1.11067	-0.441071	-0.0674091	0.373662	0.000176328	0.453935	0.00127399	0.000305919	0.68807	0.00215829	TRUE
AGAP12P	259	76	253	1.18751	1.055	1.14118	1.32215	1.18729	1.29825	0.132516	0.0463343	-0.0861816	0.275454	0.668395	0.464555	0.302789	0.82264	0.491882	FALSE
AGBL4-IT1	259	76	253	0.0354512	0.616839	0.027887	0.06655	0.671436	0.00411782	-0.581388	0.00756416	0.588952	3.25404e-13	0.906299	3.75044e-13	2.34291e-12	0.932194	3.00035e-12	FALSE
ALDH16A1	259	76	253	2.79269	2.3481	2.66935	2.79978	2.32392	2.68788	0.444587	0.123332	-0.321254	1.98897e-11	0.00387938	1.16789e-06	1.0229e-10	0.0429716	3.05774e-06	FALSE
AMPD3	259	76	253	4.37049	4.27947	4.41531	4.381	4.26526	4.42345	0.0910199	-0.0448238	-0.135844	0.0161876	0.100577	0.000461711	0.0222002	0.287776	0.000810809	FALSE
ANKRD23	259	76	253	1.41265	1.17075	1.4323	1.45037	1.12688	1.54993	0.241899	-0.0196517	-0.261551	0.000107832	0.700198	5.4986e-05	0.000199075	0.854479	0.000105573	FALSE
ANKRD30BL	259	76	253	3.3349	3.36515	3.19931	3.38329	3.57937	3.27228	-0.030252	0.135587	0.165839	0.776456	0.0262636	0.142363	0.79864	0.118186	0.168035	FALSE
ANKRD36BP2	259	76	253	3.77253	4.20355	3.79463	3.80354	4.21302	3.84637	-0.431019	-0.0221	0.408919	1.96694e-22	0.590647	4.78582e-18	2.83239e-20	0.794889	8.54666e-17	FALSE
ANKRD37	259	76	253	3.19275	2.92408	3.23403	3.11466	3.02364	3.16458	0.268662	-0.0412812	-0.309943	0.000546455	0.518262	3.98348e-05	0.00086472	0.731987	7.75163e-05	FALSE
BID	259	76	253	4.59041	4.58452	4.56037	4.60363	4.64919	4.59377	0.00589776	0.030044	0.0241463	0.899385	0.241502	0.605666	0.918521	0.44468	0.627453	TRUE
BTN3A2	259	76	253	3.12932	3.12137	3.21682	3.125	3.16081	3.2037	0.00795154	-0.0874916	-0.0954431	0.935323	0.129465	0.316324	0.941864	0.315982	0.33993	TRUE
C7orf31	259	76	253	0.392193	0.566231	0.502758	0.344133	0.589873	0.475062	-0.174038	-0.110564	0.0634736	0.0253323	0.0583376	0.416047	0.0331622	0.224147	0.443784	FALSE
CCDC170	259	76	253	1.72965	1.96619	1.64163	1.7809	1.96425	1.68469	-0.236535	0.0880283	0.324563	0.000253806	0.125863	1.43853e-06	0.000429978	0.312487	3.69908e-06	FALSE
CCNJL	259	76	253	1.60914	1.52072	1.66183	1.62632	1.4934	1.71419	0.0884224	-0.0526868	-0.141109	0.112227	0.193501	0.0148995	0.130328	0.398059	0.0204335	FALSE
CEP128	259	76	253	3.04334	3.19445	3.10679	3.07769	3.17733	3.11448	-0.151111	-0.06345	0.0876606	0.000199175	0.0988917	0.0324435	0.000341443	0.287776	0.0424714	FALSE
COX10-AS1	259	76	253	3.00798	3.17735	3.05499	3.0188	3.16117	3.06537	-0.169364	-0.047014	0.12235	2.15181e-06	0.0596188	0.000544339	4.91842e-06	0.224147	0.000933152	FALSE
CPAMD8	259	76	253	2.71123	2.16313	2.62466	2.67164	2.23219	2.62447	0.548102	0.0865708	-0.461531	3.20082e-10	0.150979	1.32703e-07	1.35564e-09	0.345095	4.1542e-07	FALSE
CPEB2-DT	259	76	253	0.611465	0.933517	0.682485	0.67666	1.02449	0.734218	-0.322052	-0.0710202	0.251032	9.29399e-07	0.198732	9.01821e-05	2.30747e-06	0.403062	0.000168652	FALSE
CRYBB2P1	259	76	253	3.93495	3.6665	3.88876	3.88491	3.6588	3.83218	0.26845	0.0461904	-0.22226	3.3921e-07	0.192056	3.34145e-05	9.21627e-07	0.398059	6.62022e-05	FALSE
CRYBG1	259	76	253	1.56302	1.74276	1.63372	1.61985	1.78054	1.69482	-0.179737	-0.0706982	0.109039	0.0136076	0.19049	0.134875	0.0188413	0.398059	0.160513	FALSE
CYP26B1	259	76	253	4.06313	4.11953	3.94889	4.10533	4.07637	3.96018	-0.0564016	0.114237	0.170639	0.333662	0.0182381	0.00438179	0.361258	0.09727	0.00654487	FALSE
CYYR1-AS1	259	76	253	0.913351	1.56277	1.12636	0.961771	1.67787	1.17174	-0.649422	-0.213012	0.43641	2.00666e-12	0.00153214	4.48772e-07	1.25634e-11	0.0222119	1.29246e-06	FALSE
DBIL5P	259	76	253	-0.0727621	0.380947	-0.164911	-0.0608578	0.368441	-0.211468	-0.453709	0.0921484	0.545858	2.93829e-09	0.107916	3.97699e-12	1.00395e-08	0.287776	3.01414e-11	FALSE
DCDC2	259	76	253	1.15413	1.86262	1.08424	1.19629	1.8402	1.09417	-0.708493	0.0698817	0.778375	1.28346e-20	0.243313	1.11386e-22	3.69635e-19	0.44468	1.60395e-20	FALSE
DISP1	259	76	253	2.50626	2.57673	2.53034	2.52669	2.53833	2.55331	-0.070475	-0.0240866	0.0463884	0.0337109	0.397837	0.169807	0.042959	0.63654	0.194066	FALSE
DUXAP8	259	76	253	1.35448	1.64003	1.34613	1.36373	1.65949	1.39137	-0.285547	0.00835533	0.293902	0.00808283	0.913238	0.00637987	0.0113003	0.932668	0.00918702	FALSE
EHD3	259	76	253	7.19512	7.28439	7.08131	7.26463	7.35842	7.16163	-0.0892696	0.113812	0.203082	0.0539657	0.0108834	3.03435e-05	0.0669919	0.0783605	6.33256e-05	TRUE
ENOSF1	259	76	253	4.21067	4.20929	4.10557	4.23982	4.1841	4.12166	0.00138874	0.105102	0.103713	0.986643	0.082216	0.218552	0.986643	0.260577	0.240241	FALSE
ENSG00000158483	259	76	253	0.943942	0.972233	0.832937	0.975636	1.02559	0.921289	-0.0282905	0.111005	0.139295	0.572781	0.00875258	0.00724853	0.602048	0.0700207	0.0103345	FALSE
ENSG00000185596	259	76	253	3.34714	2.96598	3.26189	3.36293	2.99378	3.28133	0.381167	0.085256	-0.295911	9.33588e-12	0.0743021	1.03297e-07	5.37747e-11	0.251421	3.38063e-07	FALSE
ENSG00000224086	259	76	253	2.99676	2.87716	2.77721	3.08388	2.8994	2.86702	0.119596	0.21955	0.099954	0.0807244	5.2014e-05	0.145535	0.0952813	0.00249667	0.170382	FALSE
ENSG00000224786	259	76	253	1.12336	1.62724	1.04088	1.15879	1.62953	1.0471	-0.503881	0.0824815	0.586362	2.1356e-19	0.0865493	4.93331e-22	3.84408e-18	0.265172	3.55198e-20	FALSE
ENSG00000227014	259	76	253	0.50226	0.736867	0.426745	0.545006	0.743617	0.4235	-0.234607	0.0755151	0.310122	0.00010611	0.101619	7.83082e-07	0.000198439	0.287776	2.12762e-06	FALSE
ENSG00000230498	259	76	253	1.74644	2.1666	1.69603	1.77127	2.15239	1.73756	-0.42016	0.0504111	0.470571	2.27551e-14	0.313852	2.32779e-16	2.04796e-13	0.544514	2.79334e-15	FALSE
ENSG00000231205	259	76	253	2.29938	2.63409	2.37009	2.33137	2.71838	2.38243	-0.334708	-0.070706	0.264002	5.90903e-07	0.0816817	6.23285e-05	1.49281e-06	0.260577	0.000118096	FALSE
ENSG00000232334	259	76	253	-1.11541	-0.92566	-1.14741	-1.02901	-0.861467	-0.998477	-0.18975	0.0320002	0.22175	0.0215153	0.663313	0.00559621	0.028687	0.82264	0.00813994	FALSE
ENSG00000235609	259	76	253	2.0654	2.39964	2.14864	2.04597	2.45028	2.1498	-0.334242	-0.0832411	0.251001	3.9342e-07	0.070992	0.00011938	1.03392e-06	0.249338	0.000217604	FALSE
ENSG00000239556	259	76	253	0.705912	0.2186	0.643347	0.64123	0.217158	0.662712	0.487311	0.0625648	-0.424747	1.06379e-11	0.343136	6.61264e-09	5.89178e-11	0.574553	2.72063e-08	FALSE
ENSG00000251661	259	76	253	0.443221	0.590244	0.467308	0.467082	0.616749	0.502489	-0.147023	-0.0240866	0.122936	0.12947	0.751829	0.208785	0.14915	0.868595	0.233062	FALSE
ENSG00000260528	259	76	253	0.0818575	0.258852	-0.0789829	0.0753118	0.144891	-0.190988	-0.176995	0.16084	0.337835	0.207521	0.105975	0.0160179	0.231651	0.287776	0.0217601	FALSE
ENSG00000261101	259	76	253	0.626696	1.27901	0.664541	0.619772	1.43638	0.694025	-0.652316	-0.0378451	0.614471	1.3318e-17	0.499187	6.42911e-16	1.74345e-16	0.726091	7.12147e-15	FALSE
ENSG00000261544	259	76	253	-0.0752915	0.276803	0.00616326	-0.0360261	0.396798	0.0718629	-0.352094	-0.0814548	0.27064	0.00010235	0.276801	0.00260397	0.000193927	0.498242	0.00421316	FALSE
ENSG00000266498	259	76	253	0.435235	0.406231	0.446341	0.468224	0.446598	0.447629	0.0290036	-0.0111065	-0.0401101	0.718327	0.870202	0.61672	0.744166	0.907185	0.63434	FALSE
ENSG00000267014	259	76	253	0.164266	0.436222	0.0683827	0.321314	0.304253	0.100428	-0.271955	0.0958837	0.367839	0.0163953	0.326421	0.00135281	0.0222729	0.55958	0.00226517	FALSE
ENSG00000267278	259	76	253	0.779069	1.08479	0.571379	0.824033	1.04687	0.580677	-0.305717	0.20769	0.513407	0.000132831	0.000245355	1.33029e-09	0.000242122	0.00706621	6.84151e-09	FALSE
ENSG00000271780	259	76	253	1.87858	1.62404	1.65874	1.89653	1.64875	1.68728	0.254537	0.219844	-0.0346934	0.000142556	4.0994e-07	0.60176	0.000256601	5.90313e-05	0.627453	FALSE
ENSG00000272145	259	76	253	1.3746	1.5562	1.45636	1.41571	1.57603	1.48695	-0.181602	-0.0817623	0.0998397	0.000311734	0.0254398	0.0463561	0.000515973	0.118186	0.0596006	FALSE
ENSG00000274883	259	76	253	0.438593	0.279832	0.450903	0.445081	0.412021	0.494872	0.158761	-0.0123103	-0.171071	0.0711443	0.870666	0.0483051	0.0850789	0.907185	0.0615569	FALSE
ENSG00000275765	259	76	253	0.505805	0.46327	0.475084	0.522699	0.487231	0.489583	0.0425351	0.0307209	-0.0118141	0.593938	0.603417	0.884059	0.619761	0.796911	0.884059	FALSE
ENSG00000279179	259	76	253	0.518573	0.280478	0.4203	0.533238	0.288603	0.422406	0.238095	0.0982731	-0.139822	0.000370828	0.122516	0.0283591	0.000599991	0.309514	0.0374652	FALSE
ENSG00000279349	259	76	253	0.65845	0.808353	0.590978	0.682181	0.856519	0.595995	-0.149903	0.067472	0.217375	0.0327188	0.238553	0.00299445	0.0420671	0.44468	0.00463656	FALSE
ENSG00000280255	259	76	253	2.84282	3.25042	2.77169	3.02037	3.37163	2.89483	-0.407595	0.0711328	0.478728	5.43412e-05	0.373078	4.09889e-06	0.000108682	0.610492	1.00041e-05	FALSE
ENSG00000281468	259	76	253	0.317435	0.768392	0.341549	0.350341	0.841129	0.347733	-0.450957	-0.024114	0.426843	3.88038e-10	0.62794	5.71596e-09	1.5965e-09	0.796911	2.57218e-08	FALSE
ENSG00000286024	259	76	253	0.465798	0.183694	0.264689	0.534679	0.200912	0.334464	0.282103	0.201108	-0.0809951	0.00034346	0.000556782	0.307191	0.000562025	0.0114538	0.332597	FALSE
ENSG00000286363	259	76	253	-0.831769	-0.395987	-0.740741	-0.661286	-0.194038	-0.488635	-0.435782	-0.0910282	0.344754	0.000152715	0.334581	0.00283597	0.000271494	0.566819	0.00446691	FALSE
ENSG00000286523	259	76	253	1.38059	1.7453	1.2581	1.43003	1.74195	1.31173	-0.364706	0.122489	0.487194	2.20894e-09	0.0245109	8.91086e-15	7.95219e-09	0.118186	8.01978e-14	FALSE
ENSG00000286685	259	76	253	0.429164	0.826907	0.513222	0.476685	0.853449	0.538561	-0.397743	-0.0840576	0.313685	2.9979e-09	0.112214	2.71241e-06	1.00395e-08	0.290922	6.8524e-06	FALSE
ESRRB	259	76	253	-0.509838	-0.393123	-0.614843	-0.468253	-0.390704	-0.563205	-0.116715	0.105005	0.22172	0.103225	0.08324	0.00285386	0.120849	0.260577	0.00446691	FALSE
FAM106A	259	76	253	1.42401	1.85156	1.2752	1.84619	2.25993	1.71156	-0.427554	0.148814	0.576368	0.0306087	0.290653	0.0044087	0.0397086	0.516717	0.00654487	FALSE
FAM131C	259	76	253	2.58586	2.13117	2.46799	2.6277	2.16419	2.5365	0.454695	0.117867	-0.336828	2.01926e-14	0.00673873	1.15699e-08	1.93849e-13	0.057081	4.54343e-08	FALSE
FAT2	259	76	253	-1.17938	-0.912945	-1.10063	-1.50767	-0.716123	-1.32838	-0.266435	-0.0787475	0.187687	0.0349909	0.410459	0.115268	0.0441991	0.649518	0.139485	FALSE
FBXL13	259	76	253	1.29187	1.87312	1.50526	1.31526	1.8891	1.55221	-0.581252	-0.213397	0.367855	7.2473e-22	7.3378e-06	9.38447e-11	5.21806e-20	0.000528321	6.14256e-10	FALSE
FLJ16779	259	76	253	3.20201	2.50721	3.03902	3.2187	2.56551	3.08785	0.694798	0.162985	-0.531813	4.10406e-11	0.0360119	1.66196e-07	1.9064e-10	0.157143	4.98589e-07	FALSE
GALNTL5	259	76	253	0.919421	1.45303	0.953721	0.98095	1.56743	1.00505	-0.533608	-0.0343	0.499308	1.62812e-09	0.614768	9.19441e-08	6.16973e-09	0.796911	3.15237e-07	FALSE
GLT8D2	259	76	253	2.10921	2.36607	2.03318	2.12794	2.37361	2.04742	-0.25686	0.0760373	0.332897	1.05529e-10	0.0247572	5.44284e-15	4.60492e-10	0.118186	5.22512e-14	TRUE
GMPR	259	76	253	3.68062	3.42615	3.76626	3.71061	3.4323	3.69623	0.254472	-0.0856454	-0.340118	0.000438642	0.169952	1.17127e-05	0.000701827	0.375841	2.63535e-05	TRUE
H2BC18	259	76	253	1.83532	1.98581	1.80926	1.87378	1.98841	1.92402	-0.150488	0.0260558	0.176544	0.0357271	0.711151	0.0142756	0.0447366	0.859956	0.0197662	FALSE
H2BC8	259	76	253	1.86361	2.61279	1.80767	1.8555	2.66208	1.85684	-0.749182	0.0559357	0.805117	2.14405e-20	0.452547	5.94891e-21	5.14573e-19	0.68807	2.85548e-19	FALSE
HEATR4	259	76	253	3.03183	2.83589	2.97864	3.03123	2.8697	2.96625	0.19594	0.0531933	-0.142747	5.96619e-05	0.150481	0.00281062	0.000117689	0.345095	0.00446691	FALSE
IFT52	259	76	253	3.52455	3.83345	3.536	3.55162	3.83763	3.52628	-0.308906	-0.0114489	0.297457	2.01783e-17	0.630888	7.98615e-16	2.42139e-16	0.796911	8.21432e-15	FALSE
IGSF10	259	76	253	0.90179	1.33467	0.91745	0.955043	1.38802	0.939882	-0.432879	-0.0156604	0.417219	5.46052e-08	0.788245	9.83116e-08	1.63816e-07	0.873132	3.29229e-07	FALSE
IL27RA	259	76	253	2.59546	2.50912	2.57932	2.62291	2.52483	2.6037	0.0863381	0.0161333	-0.0702048	0.054719	0.621304	0.11777	0.0673465	0.796911	0.141324	TRUE
INTS4P2	259	76	253	0.97119	1.51728	1.1001	1.0279	1.57818	1.14102	-0.546088	-0.128907	0.417181	2.53432e-13	0.026007	1.16741e-08	2.01098e-12	0.118186	4.54343e-08	FALSE
ITGA4	259	76	253	1.8274	2.22048	1.79834	1.83282	2.1883	1.79572	-0.393075	0.0290602	0.422135	1.64882e-08	0.572298	2.32577e-09	5.21103e-08	0.777462	1.08036e-08	FALSE
ITPRIPL1	259	76	253	1.12594	1.42677	1.25845	1.14656	1.5095	1.30733	-0.300829	-0.132507	0.168322	8.1626e-06	0.0133238	0.00955033	1.72855e-05	0.0901891	0.0134828	TRUE
KCNK7	259	76	253	0.454495	0.120592	0.310839	0.508017	0.298979	0.357752	0.333903	0.143656	-0.190247	0.00151297	0.0144052	0.065091	0.00220069	0.0901891	0.0808026	FALSE
KDR	259	76	253	3.11259	3.22387	3.17029	3.1116	3.10731	3.08419	-0.111278	-0.0576998	0.053578	0.232358	0.354171	0.571743	0.257381	0.586214	0.600957	TRUE
KL	259	76	253	0.45179	0.981447	0.598855	0.430962	1.0237	0.636131	-0.529658	-0.147065	0.382593	1.22936e-15	0.0065544	1.85171e-09	1.26449e-14	0.057081	9.19468e-09	TRUE
KLHL31	259	76	253	-1.2796	-0.814718	-1.23566	-1.19165	-0.875757	-1.12469	-0.464881	-0.0439429	0.420938	9.04753e-08	0.487346	4.0205e-06	2.60569e-07	0.723483	9.98194e-06	FALSE
KLLN	259	76	253	0.621184	0.874806	0.538095	0.6673	0.890588	0.528781	-0.253623	0.0830886	0.336711	6.13334e-05	0.0508987	3.28747e-07	0.000119351	0.203595	9.66114e-07	FALSE
KNSTRN	259	76	253	3.08774	3.37295	3.12814	3.04996	3.31251	3.12736	-0.285208	-0.0403981	0.24481	6.0498e-09	0.242488	7.32991e-07	1.97993e-08	0.44468	2.02982e-06	FALSE
LEPR	259	76	253	3.82252	4.13602	3.97314	3.79423	4.09389	3.86324	-0.313509	-0.150619	0.16289	5.60687e-07	0.00581704	0.0136619	1.44177e-06	0.0558435	0.0191001	TRUE
LINC00327	259	76	253	0.113407	0.561102	0.197845	0.176106	0.618825	0.234938	-0.447694	-0.0844381	0.363256	4.96339e-11	0.106325	4.63053e-08	2.23353e-10	0.287776	1.66699e-07	FALSE
LINC00473	259	76	253	4.65156	4.94609	4.55508	4.60176	4.91898	4.61721	-0.29453	0.0964714	0.391002	6.81118e-13	0.0172819	1.03006e-18	4.45823e-12	0.0957149	2.11898e-17	FALSE
LINC00551	259	76	253	0.375089	0.991862	0.179337	0.501021	1.24738	0.283933	-0.616773	0.195753	0.812526	3.94902e-07	0.0464347	8.09875e-10	1.03392e-06	0.196665	4.31933e-09	FALSE
LINC00571	259	76	253	-1.00091	-0.385806	-0.948791	-0.960194	-0.362495	-0.844977	-0.6151	-0.0521139	0.562986	3.52581e-14	0.428946	5.44786e-12	2.98657e-13	0.671393	3.92246e-11	FALSE
LINC00578	259	76	253	0.0294446	0.343249	0.000283839	0.0193581	0.390304	-0.0449675	-0.313804	0.0291607	0.342965	0.000645291	0.667913	0.000257524	0.00099916	0.82264	0.00045782	FALSE
LINC00645	259	76	253	-1.00777	-0.530701	-1.02187	-0.954387	-0.609405	-1.00343	-0.477069	0.0141017	0.491171	0.000294282	0.875686	0.000182341	0.000492751	0.907185	0.000328214	FALSE
LINC01600	259	76	253	-0.106524	-0.00323641	-0.0185173	-0.105849	-0.0681435	0.0120702	-0.103287	-0.0880064	0.0152809	0.137113	0.139397	0.82392	0.155466	0.334553	0.829682	FALSE
LINC01918	259	76	253	-0.512523	-0.392631	-0.535205	-0.492406	-0.316822	-0.516506	-0.119892	0.0226822	0.142575	0.137051	0.71663	0.0766485	0.155466	0.859956	0.0943366	FALSE
LINC02610	259	76	253	2.1885	1.82808	2.15908	2.22473	1.88334	2.25196	0.360416	0.0294217	-0.330994	5.98184e-06	0.630244	2.04603e-05	1.32521e-05	0.796911	4.46407e-05	FALSE
LOC100505664	259	76	253	0.501644	0.492297	0.255156	0.53267	0.398224	0.254957	0.00934679	0.246488	0.237142	0.9348	0.0021404	0.0345496	0.941864	0.0280198	0.0448211	FALSE
LOC100507642	259	76	253	0.194048	0.550531	0.184864	0.258658	0.567894	0.189003	-0.356483	0.00918401	0.365667	1.29233e-07	0.853783	6.10158e-08	3.57877e-07	0.904005	2.14299e-07	FALSE
LOC100631242	259	76	253	-0.921417	-0.393445	-0.798704	-0.775149	-0.265236	-0.607768	-0.527972	-0.122713	0.405259	1.76145e-08	0.172163	1.08543e-05	5.39678e-08	0.375841	2.48097e-05	FALSE
LOC101927237	259	76	253	0.651746	1.12801	0.851605	0.676487	1.18622	0.864077	-0.47626	-0.199859	0.276401	1.47284e-11	0.000527892	3.3538e-05	7.85517e-11	0.0114538	6.62022e-05	FALSE
LOC101927815	259	76	253	0.302692	0.662091	0.327286	0.404151	0.717913	0.380351	-0.359399	-0.0245945	0.334804	2.27659e-05	0.726277	1.57437e-05	4.75115e-05	0.864329	3.48784e-05	FALSE
LOC105369306	259	76	253	1.42624	1.56342	1.46349	1.46338	1.59637	1.47185	-0.137174	-0.037244	0.09993	0.0702483	0.497461	0.197875	0.0850064	0.726091	0.224363	FALSE
MED8	259	76	253	4.50453	4.6454	4.47347	4.53278	4.66384	4.48336	-0.140874	0.0310645	0.171938	2.51118e-09	0.148114	5.92903e-12	8.81974e-09	0.345095	4.06562e-11	FALSE
MED9	259	76	253	5.15542	4.96401	5.08888	5.16356	4.93181	5.08804	0.191408	0.0665383	-0.12487	3.12851e-11	0.000957882	6.57223e-06	1.55347e-10	0.0172419	1.52645e-05	FALSE
METTL21EP	259	76	253	1.70265	2.1252	1.7129	1.69705	2.13112	1.73082	-0.422547	-0.0102447	0.412303	2.11498e-09	0.839227	6.0173e-09	7.80915e-09	0.900897	2.62573e-08	FALSE
MSTN	259	76	253	0.196742	0.574465	0.305429	0.212548	0.574821	0.337708	-0.377723	-0.108688	0.269036	1.7065e-06	0.0622632	0.000531161	4.02845e-06	0.224147	0.000921531	TRUE
MT1H	259	76	253	0.824063	0.699519	0.904368	0.881736	0.848311	1.01426	0.124544	-0.080305	-0.204849	0.45916	0.540129	0.204537	0.489771	0.740748	0.230104	FALSE
NLRC4	259	76	253	-0.0417505	0.248429	0.058317	0.0421681	0.321288	0.149062	-0.290179	-0.100067	0.190112	0.00342204	0.189488	0.0489719	0.00487895	0.398059	0.0618592	FALSE
NOS1	259	76	253	4.45143	4.41128	4.35497	4.45059	4.43218	4.37115	0.0401508	0.0964567	0.0563059	0.312513	0.0015425	0.162781	0.340923	0.0222119	0.189035	FALSE
NOX4	259	76	253	0.742631	1.35	0.669452	0.838273	1.36252	0.708341	-0.607364	0.073179	0.680543	8.24332e-17	0.243956	8.048e-20	9.13106e-16	0.44468	2.89728e-18	FALSE
NR1I3	259	76	253	-1.88332	-1.54282	-1.86036	-1.93977	-1.31256	-1.97493	-0.340503	-0.0229648	0.317538	0.00188005	0.76701	0.00371208	0.00270728	0.868595	0.00568659	FALSE
NRG4	259	76	253	2.5931	2.88526	2.60908	2.73574	3.05351	2.79274	-0.292165	-0.0159775	0.276188	0.000982468	0.80207	0.00197267	0.00145851	0.874985	0.003228	TRUE
OR2M4	259	76	253	0.143911	0.634315	0.115082	0.281878	0.823685	0.230971	-0.490404	0.0288289	0.519233	3.55206e-05	0.739246	2.4236e-05	7.20418e-05	0.868595	5.13232e-05	FALSE
PAX8-AS1	259	76	253	3.27682	2.99341	3.09092	3.66882	3.57045	3.54899	0.283412	0.185902	-0.0975097	0.171452	0.232527	0.642138	0.192883	0.44468	0.6558	FALSE
PCDHA5	259	76	253	1.33324	1.52487	1.25374	1.3651	1.52802	1.36857	-0.191626	0.0795034	0.27113	0.00070655	0.172261	4.21149e-06	0.00107098	0.375841	1.01076e-05	FALSE
PDE10A	259	76	253	4.65156	4.94609	4.55508	4.60176	4.91898	4.61721	-0.29453	0.0964714	0.391002	6.81118e-13	0.0172819	1.03006e-18	4.45823e-12	0.0957149	2.11898e-17	FALSE
PDGFD	259	76	253	0.981701	1.56931	0.99713	0.980383	1.50437	1.03793	-0.58761	-0.0154289	0.572181	3.63148e-12	0.829718	1.12948e-10	2.17889e-11	0.898342	7.07152e-10	TRUE
PDK4	259	76	253	6.26151	6.08049	6.30737	6.25631	6.0275	6.29253	0.181022	-0.0458613	-0.226884	0.0714899	0.51889	0.0247362	0.0850789	0.731987	0.0329815	FALSE
PIH1D2	259	76	253	0.475722	0.932836	0.534672	0.515619	0.946568	0.538622	-0.457114	-0.0589499	0.398164	2.65338e-13	0.229194	4.11302e-10	2.01098e-12	0.44468	2.3691e-09	TRUE
PIPOX	259	76	253	3.35987	3.32721	3.39244	3.36832	3.33188	3.37315	0.0326671	-0.0325655	-0.0652326	0.538467	0.467544	0.216486	0.570141	0.701316	0.2398	TRUE
PLAG1	259	76	253	2.48591	2.91019	2.51442	2.48981	2.91156	2.57226	-0.424282	-0.0285074	0.395774	1.70403e-21	0.387622	5.34166e-18	8.17934e-20	0.627164	8.54666e-17	FALSE
PTPN20	259	76	253	2.61728	3.12806	2.53389	2.71305	3.11864	2.59586	-0.510781	0.0833895	0.59417	5.98527e-08	0.218536	2.18102e-09	1.75894e-07	0.437073	1.04689e-08	FALSE
RAB6C	259	76	253	0.960943	1.32245	0.921141	1.08072	1.26876	0.991104	-0.361509	0.0398024	0.401312	7.37534e-06	0.522728	8.13319e-07	1.58515e-05	0.731987	2.16885e-06	FALSE
RERG	259	76	253	3.61024	3.81514	3.58839	3.57331	3.84951	3.62273	-0.204901	0.0218479	0.226749	0.000171446	0.620981	3.35608e-05	0.000301077	0.796911	6.62022e-05	TRUE
RGPD8	259	76	253	2.97148	3.36916	2.96073	3.03648	3.44655	2.99027	-0.39768	0.010747	0.408427	1.66463e-08	0.844591	6.22813e-09	5.21103e-08	0.900897	2.6378e-08	FALSE
RTP4	259	76	253	-0.265307	0.0779394	-0.341921	-0.244874	0.143439	-0.391076	-0.343246	0.0766137	0.41986	0.000580443	0.303071	3.31915e-05	0.000908519	0.532223	6.62022e-05	TRUE
RUBCNL	259	76	253	3.12224	3.22751	3.12266	3.11065	3.21477	3.1317	-0.105269	-0.000426764	0.104842	0.00411342	0.988885	0.00454072	0.00580718	0.988885	0.00667207	FALSE
SAXO2	259	76	253	2.01035	2.26513	2.08851	2.00584	2.25873	2.05913	-0.254777	-0.0781588	0.176618	2.81889e-05	0.0617268	0.00388966	5.79885e-05	0.224147	0.0058959	FALSE
SCAND3P1	259	76	253	-0.729877	-0.128518	-0.68015	-0.683231	-0.0863743	-0.551825	-0.601359	-0.0497267	0.551633	1.35421e-09	0.528647	4.40851e-08	5.27045e-09	0.731987	1.62776e-07	FALSE
SCUBE1	259	76	253	-0.0893896	-0.00789061	-0.116149	-0.123462	-0.0942598	-0.146831	-0.081499	0.0267598	0.108259	0.359471	0.762435	0.249062	0.386297	0.868595	0.271704	TRUE
SEMA6A-AS1	259	76	253	0.393492	0.61257	0.484001	0.419887	0.648347	0.539362	-0.219078	-0.090509	0.128568	0.00108001	0.107081	0.0540052	0.00158695	0.287776	0.067624	FALSE
SLC16A8	259	76	253	0.113177	-0.136929	-0.167322	0.213674	-0.115908	-0.0260537	0.250106	0.280499	0.0303935	0.023174	0.000179439	0.786322	0.0306152	0.00645979	0.797397	FALSE
SMC2	259	76	253	4.48905	4.88494	4.54363	4.49392	4.88819	4.5703	-0.395886	-0.0545787	0.341307	5.27194e-21	0.075077	5.41878e-17	1.8979e-19	0.251421	7.80304e-16	FALSE
SPRY4-AS1	259	76	253	0.766265	1.16819	0.585744	0.712524	1.10534	0.580234	-0.401926	0.180521	0.582447	7.26755e-06	0.00534432	2.42316e-10	1.58515e-05	0.0549702	1.45389e-09	FALSE
SULT1A1	259	76	253	4.92223	4.6905	4.80514	4.93141	4.6824	4.83161	0.231724	0.117087	-0.114637	0.000841595	0.00370344	0.0850951	0.00126239	0.0429716	0.103845	TRUE
TENT5C	259	76	253	0.586147	0.767902	0.535164	0.539875	0.647728	0.508134	-0.181755	0.050983	0.232738	0.0682827	0.451786	0.0199454	0.083328	0.68807	0.0268424	FALSE
TMPRSS5	259	76	253	4.25155	3.75565	4.25302	4.17757	3.66471	4.14965	0.495894	-0.00147504	-0.497369	5.43475e-10	0.982089	6.07052e-10	2.1739e-09	0.988885	3.36214e-09	TRUE
TYW1B	259	76	253	2.88437	3.09693	2.87362	2.87521	3.13251	2.91298	-0.212555	0.0107556	0.223311	1.93047e-06	0.742258	6.41692e-07	4.48368e-06	0.868595	1.81184e-06	FALSE
UPK1B	259	76	253	-3.00146	-2.6201	-2.8441	-3.19363	-2.82477	-3.1295	-0.38136	-0.157361	0.223999	0.0181771	0.113136	0.169504	0.0244626	0.290922	0.194066	FALSE
ZNF22-AS1	259	76	253	0.549958	0.85941	0.563471	0.543526	0.865181	0.605833	-0.309452	-0.0135132	0.295939	1.44117e-06	0.762748	5.2965e-06	3.45881e-06	0.868595	1.25032e-05	FALSE
ZNF630	259	76	253	2.62241	2.76791	2.62443	2.62181	2.77855	2.64483	-0.145492	-0.00201453	0.143478	6.71172e-05	0.947747	9.41562e-05	0.000128865	0.961096	0.000173827	FALSE
ZNF665	259	76	253	2.58494	2.73664	2.49141	2.56959	2.74423	2.4699	-0.151705	0.0935235	0.245228	0.000695205	0.0143244	1.23583e-07	0.001065	0.0901891	3.95465e-07	FALSE
ZNF681	259	76	253	3.02229	3.4462	3.04399	3.05138	3.46157	3.09627	-0.42391	-0.0216969	0.402213	5.46114e-19	0.528657	1.37113e-16	8.40886e-18	0.731987	1.79494e-15	FALSE
ZNF714	259	76	253	4.53948	4.80263	4.5279	4.57699	4.82169	4.53559	-0.263155	0.0115818	0.274737	1.20907e-07	0.779234	1.7304e-08	3.41383e-07	0.869843	6.55731e-08	FALSE
ZNF718	259	76	253	3.5527	3.90921	3.6301	3.56679	3.89297	3.65355	-0.356515	-0.0774058	0.279109	3.52278e-11	0.0494653	1.64337e-07	1.69094e-10	0.203514	4.98589e-07	FALSE
ZNF816	259	76	253	1.70624	1.98001	1.80865	1.74856	2.00518	1.83701	-0.273765	-0.102403	0.171362	1.22219e-06	0.0157102	0.00189249	2.98297e-06	0.094261	0.00313239	FALSE
ZWINT	259	76	253	0.703677	1.56295	0.680135	0.891353	1.54898	0.779434	-0.859277	0.023542	0.882819	5.83949e-19	0.772085	1.62007e-19	8.40886e-18	0.868595	4.6658e-18	TRUE
