## Supplementary material for "Candidate Molecular Subtypes of Cognitive Resilience in Alzheimer’s Disease: A Multi-Cohort Machine Learning and Neuroimaging Study": Table S5

### Sheet: ADNI_all22_genes_cluster1_vs_cl
Comparing gene expression between the two CR subgroups for the 22 genes shared with the ROSMAP and MSBB cohorts.
Gene	marker_direction	delta_z_ROSMAP_MSBB_cluster1_vs_others	abs_delta_z_ROSMAP_MSBB	mean_cluster1	mean_cluster2	median_cluster1	median_cluster2	mean_cluster1_minus_cluster2	median_cluster1_minus_cluster2	expected_direction	observed_direction	p_ttest	FDR_ttest
TMPRSS5	cluster1-high	0.657892	0.657892	0.339132	-0.349898	0.216925	-0.444102	0.689029	0.661028	1	1	3.09036e-05	0.00028741
SULT1A1	cluster1-high	0.318509	0.318509	0.103642	-0.238639	0.119392	-0.400874	0.342281	0.520266	1	1	0.0284885	0.0626748
GMPR	cluster1-high	0.304929	0.304929	0.123865	-0.462793	0.169083	-0.499151	0.586658	0.668234	1	1	6.92971e-05	0.000381134
EHD3	cluster1-high	0.264181	0.264181	0.176291	0.301392	-0.0789778	0.207773	-0.125101	-0.286751	1	-1	0.465427	0.602317
ZWINT	cluster2-high	-1.21049	1.21049	-0.477337	0.676178	-0.588048	0.635488	-1.15352	-1.22354	-1	-1	1.86782e-12	4.10921e-11
PIH1D2	cluster2-high	-0.985278	0.985278	-0.255641	0.38852	-0.295993	0.347824	-0.64416	-0.643816	-1	-1	3.91922e-05	0.00028741
GLT8D2	cluster2-high	-0.940949	0.940949	-0.0913092	0.473286	-0.261155	0.316013	-0.564595	-0.577169	-1	-1	0.00112375	0.00412042
PDGFD	cluster2-high	-0.767626	0.767626	0.00286829	0.0192471	-0.454322	-0.443602	-0.0163788	-0.0107208	-1	-1	0.92314	0.92314
KL	cluster2-high	-0.762219	0.762219	-0.146277	-0.000318232	-0.134876	-0.0757606	-0.145959	-0.0591153	-1	-1	0.374015	0.548555
RTP4	cluster2-high	-0.707752	0.707752	-0.0571695	-0.224431	-0.0796729	-0.243415	0.167261	0.163742	-1	1	0.263856	0.478367
ITPRIPL1	cluster2-high	-0.623782	0.623782	-0.359169	0.21415	-0.343568	0.282747	-0.573319	-0.626315	-1	-1	0.000243576	0.00107173
MSTN	cluster2-high	-0.53237	0.53237	-0.00922268	0.111028	-0.150025	-0.0356439	-0.120251	-0.114381	-1	-1	0.464468	0.602317
ACP3	cluster2-high	-0.451549	0.451549	0.0398799	0.113646	0.0359271	-0.0782651	-0.0737661	0.114192	-1	-1	0.649486	0.752037
RERG	cluster2-high	-0.44919	0.44919	-0.313778	0.202363	-0.363332	0.157632	-0.516142	-0.520964	-1	-1	0.00146621	0.00460807
NRG4	cluster2-high	-0.403405	0.403405	0.0881952	0.0508498	0.00138595	-0.0255578	0.0373454	0.0269437	-1	1	0.821353	0.903489
LEPR	cluster2-high	-0.369316	0.369316	-0.0992932	-0.119906	-0.0738021	-0.28844	0.0206128	0.214638	-1	1	0.899755	0.92314
BTN3A2	cluster2-high	-0.22187	0.22187	0.166475	-0.0683887	0.0475709	-0.117611	0.234864	0.165182	-1	1	0.163213	0.326426
PIPOX	cluster2-high	-0.117818	0.117818	0.126326	-0.0423578	0.0439367	-0.148916	0.168684	0.192852	-1	1	0.282672	0.478367
BID	cluster2-high	-0.109972	0.109972	0.246038	-0.134472	0.237038	-0.16235	0.38051	0.399388	-1	1	0.0165838	0.0405382
IL27RA	cluster2-high	-0.0715284	0.0715284	0.224466	-0.165482	0.1671	-0.31746	0.389948	0.484559	-1	1	0.0159028	0.0405382
SCUBE1	cluster2-high	-0.0644203	0.0644203	0.0874494	0.00213155	-0.117413	0.0582738	0.0853178	-0.175687	-1	1	0.603286	0.73735
KDR	cluster2-high	-0.0279794	0.0279794	-0.00350233	-0.137778	-0.0953717	-0.131355	0.134276	0.0359829	-1	1	0.354835	0.548555
