## Supplementary material for "Candidate Molecular Subtypes of Cognitive Resilience in Alzheimer’s Disease: A Multi-Cohort Machine Learning and Neuroimaging Study": Table S6

### Sheet: Supplementary_Table_S6
Covariate-adjusted UCD WMH and global tissue-volume comparisons among ADNI-projected CR subtypes
metric	contrast	estimate	lower_95CI	upper_95CI	standardized_difference	standardized_lower_95CI	standardized_upper_95CI	SE	df	t.ratio	p.value	FDR_BH	n	covariates	note
TOTAL_HIPPO	cluster1_vs_non_resilience	0.201486	-0.055939	0.458912	0.265307	-0.0736575	0.604271	0.130449	178	1.54456	0.124228	0.302807	188	AGE_AT_MRI;SEX;PTEDUCAT_clean;PHASE;MANUFACTURER;CEREBRUM_TCV
TOTAL_HIPPO	cluster2_vs_non_resilience	0.196914	-0.116619	0.510447	0.259286	-0.153558	0.672129	0.158881	178	1.23938	0.216837	0.422831	188	AGE_AT_MRI;SEX;PTEDUCAT_clean;PHASE;MANUFACTURER;CEREBRUM_TCV
TOTAL_HIPPO	cluster1_vs_cluster2	0.00457253	-0.313654	0.322799	0.00602087	-0.413003	0.425044	0.161259	178	0.0283551	0.977411	0.986816	188	AGE_AT_MRI;SEX;PTEDUCAT_clean;PHASE;MANUFACTURER;CEREBRUM_TCV
TOTAL_CSF	cluster1_vs_non_resilience	-21.4116	-32.1884	-10.6348	-0.673463	-1.01243	-0.334499	5.46108	178	-3.92077	0.000125816	0.000613354	188	AGE_AT_MRI;SEX;PTEDUCAT_clean;PHASE;MANUFACTURER;CEREBRUM_TCV
TOTAL_CSF	cluster2_vs_non_resilience	-26.8339	-39.9596	-13.7083	-0.844012	-1.25686	-0.431169	6.65136	178	-4.03436	8.12e-05	0.000452195	188	AGE_AT_MRI;SEX;PTEDUCAT_clean;PHASE;MANUFACTURER;CEREBRUM_TCV
TOTAL_CSF	cluster1_vs_cluster2	5.42231	-7.89984	18.7445	0.170549	-0.248475	0.589572	6.75093	178	0.803195	0.422933	0.659707	188	AGE_AT_MRI;SEX;PTEDUCAT_clean;PHASE;MANUFACTURER;CEREBRUM_TCV
TOTAL_GRAY	cluster1_vs_non_resilience	15.3175	8.14455	22.4905	0.723841	0.384877	1.06281	3.63486	178	4.21406	3.98e-05	0.000376371	188	AGE_AT_MRI;SEX;PTEDUCAT_clean;PHASE;MANUFACTURER;CEREBRUM_TCV
TOTAL_GRAY	cluster2_vs_non_resilience	13.4083	4.6719	22.1446	0.633618	0.220774	1.04646	4.4271	178	3.02868	0.00282162	0.0110043	188	AGE_AT_MRI;SEX;PTEDUCAT_clean;PHASE;MANUFACTURER;CEREBRUM_TCV
TOTAL_GRAY	cluster1_vs_cluster2	1.90926	-6.95788	10.7764	0.0902234	-0.3288	0.509247	4.49338	178	0.424905	0.671419	0.844689	188	AGE_AT_MRI;SEX;PTEDUCAT_clean;PHASE;MANUFACTURER;CEREBRUM_TCV
TOTAL_WHITE	cluster1_vs_non_resilience	4.00616	-6.29266	14.305	0.131854	-0.20711	0.470818	5.21887	178	0.76763	0.443724	0.659707	188	AGE_AT_MRI;SEX;PTEDUCAT_clean;PHASE;MANUFACTURER;CEREBRUM_TCV
TOTAL_WHITE	cluster2_vs_non_resilience	14.126	1.58245	26.6695	0.464926	0.0520829	0.877769	6.35635	178	2.22234	0.0275203	0.089441	188	AGE_AT_MRI;SEX;PTEDUCAT_clean;PHASE;MANUFACTURER;CEREBRUM_TCV
TOTAL_WHITE	cluster1_vs_cluster2	-10.1198	-22.8511	2.61149	-0.333072	-0.752095	0.0859518	6.45151	178	-1.56859	0.118519	0.302807	188	AGE_AT_MRI;SEX;PTEDUCAT_clean;PHASE;MANUFACTURER;CEREBRUM_TCV
TOTAL_BRAIN	cluster1_vs_non_resilience	-1.74975	-7.05299	3.5535	-0.111837	-0.450801	0.227127	2.68739	178	-0.651095	0.515825	0.71847	188	AGE_AT_MRI;SEX;PTEDUCAT_clean;PHASE;MANUFACTURER;CEREBRUM_TCV
TOTAL_BRAIN	cluster2_vs_non_resilience	-1.89763	-8.35674	4.56149	-0.121289	-0.534133	0.291554	3.27312	178	-0.579761	0.562809	0.756881	188	AGE_AT_MRI;SEX;PTEDUCAT_clean;PHASE;MANUFACTURER;CEREBRUM_TCV
TOTAL_BRAIN	cluster1_vs_cluster2	0.147882	-6.40793	6.70369	0.00945209	-0.409571	0.428476	3.32212	178	0.0445144	0.964544	0.986816	188	AGE_AT_MRI;SEX;PTEDUCAT_clean;PHASE;MANUFACTURER;CEREBRUM_TCV
CEREBRUM_TCB	cluster1_vs_non_resilience	20.1197	10.4835	29.7558	0.707733	0.368768	1.0467	4.88308	178	4.12028	5.79e-05	0.000376371	188	AGE_AT_MRI;SEX;PTEDUCAT_clean;PHASE;MANUFACTURER;CEREBRUM_TCV
CEREBRUM_TCB	cluster2_vs_non_resilience	24.8593	13.1229	36.5957	0.874455	0.461612	1.2873	5.94738	178	4.17987	4.57e-05	0.000376371	188	AGE_AT_MRI;SEX;PTEDUCAT_clean;PHASE;MANUFACTURER;CEREBRUM_TCV
CEREBRUM_TCB	cluster1_vs_cluster2	-4.73964	-16.6518	7.17249	-0.166723	-0.585746	0.252301	6.03641	178	-0.785176	0.433394	0.659707	188	AGE_AT_MRI;SEX;PTEDUCAT_clean;PHASE;MANUFACTURER;CEREBRUM_TCV
CEREBRUM_TCC	cluster1_vs_non_resilience	-20.1202	-29.7563	-10.484	-0.707754	-1.04672	-0.36879	4.88306	178	-4.1204	5.79e-05	0.000376371	188	AGE_AT_MRI;SEX;PTEDUCAT_clean;PHASE;MANUFACTURER;CEREBRUM_TCV
CEREBRUM_TCC	cluster2_vs_non_resilience	-24.8604	-36.5968	-13.1241	-0.8745	-1.28734	-0.461657	5.94735	178	-4.18009	4.56e-05	0.000376371	188	AGE_AT_MRI;SEX;PTEDUCAT_clean;PHASE;MANUFACTURER;CEREBRUM_TCV
CEREBRUM_TCC	cluster1_vs_cluster2	4.74028	-7.1718	16.6524	0.166746	-0.252278	0.585769	6.03638	178	0.785285	0.433331	0.659707	188	AGE_AT_MRI;SEX;PTEDUCAT_clean;PHASE;MANUFACTURER;CEREBRUM_TCV
CEREBRUM_GRAY	cluster1_vs_non_resilience	16.2733	9.98432	22.5622	0.877103	0.538139	1.21607	3.18689	178	5.10632	8.39e-07	3.27e-05	188	AGE_AT_MRI;SEX;PTEDUCAT_clean;PHASE;MANUFACTURER;CEREBRUM_TCV
CEREBRUM_GRAY	cluster2_vs_non_resilience	14.505	6.84532	22.1646	0.781795	0.368952	1.19464	3.88149	178	3.73696	0.00025073	0.0010865	188	AGE_AT_MRI;SEX;PTEDUCAT_clean;PHASE;MANUFACTURER;CEREBRUM_TCV
CEREBRUM_GRAY	cluster1_vs_cluster2	1.76829	-6.00603	9.5426	0.095308	-0.323716	0.514332	3.93959	178	0.448851	0.654085	0.844689	188	AGE_AT_MRI;SEX;PTEDUCAT_clean;PHASE;MANUFACTURER;CEREBRUM_TCV
CEREBRUM_WHITE	cluster1_vs_non_resilience	3.50812	-5.77327	12.7895	0.128119	-0.210845	0.467084	4.70329	178	0.745885	0.456721	0.659707	188	AGE_AT_MRI;SEX;PTEDUCAT_clean;PHASE;MANUFACTURER;CEREBRUM_TCV
CEREBRUM_WHITE	cluster2_vs_non_resilience	12.9521	1.64781	24.2565	0.473022	0.0601792	0.885866	5.7284	178	2.26104	0.0249675	0.088521	188	AGE_AT_MRI;SEX;PTEDUCAT_clean;PHASE;MANUFACTURER;CEREBRUM_TCV
CEREBRUM_WHITE	cluster1_vs_cluster2	-9.44401	-20.9176	2.02954	-0.344903	-0.763927	0.0741205	5.81416	178	-1.62431	0.106079	0.302807	188	AGE_AT_MRI;SEX;PTEDUCAT_clean;PHASE;MANUFACTURER;CEREBRUM_TCV
LEFT_HIPPO	cluster1_vs_non_resilience	0.0990076	-0.0423977	0.240413	0.237332	-0.101632	0.576296	0.0716564	178	1.3817	0.168796	0.383445	188	AGE_AT_MRI;SEX;PTEDUCAT_clean;PHASE;MANUFACTURER;CEREBRUM_TCV
LEFT_HIPPO	cluster2_vs_non_resilience	0.108381	-0.0638449	0.280606	0.2598	-0.153043	0.672643	0.0872743	178	1.24184	0.21593	0.422831	188	AGE_AT_MRI;SEX;PTEDUCAT_clean;PHASE;MANUFACTURER;CEREBRUM_TCV
LEFT_HIPPO	cluster1_vs_cluster2	-0.00937293	-0.184177	0.165431	-0.0224679	-0.441492	0.396556	0.0885808	178	-0.105812	0.915851	0.986816	188	AGE_AT_MRI;SEX;PTEDUCAT_clean;PHASE;MANUFACTURER;CEREBRUM_TCV
RIGHT_HIPPO	cluster1_vs_non_resilience	0.102479	-0.0276759	0.232634	0.266887	-0.0720769	0.605851	0.0659552	178	1.55376	0.122017	0.302807	188	AGE_AT_MRI;SEX;PTEDUCAT_clean;PHASE;MANUFACTURER;CEREBRUM_TCV
RIGHT_HIPPO	cluster2_vs_non_resilience	0.0885343	-0.0699885	0.247057	0.230571	-0.182272	0.643414	0.0803305	178	1.10212	0.271895	0.481996	188	AGE_AT_MRI;SEX;PTEDUCAT_clean;PHASE;MANUFACTURER;CEREBRUM_TCV
RIGHT_HIPPO	cluster1_vs_cluster2	0.0139446	-0.146951	0.17484	0.036316	-0.382708	0.45534	0.0815331	178	0.171029	0.864395	0.963183	188	AGE_AT_MRI;SEX;PTEDUCAT_clean;PHASE;MANUFACTURER;CEREBRUM_TCV
log10_TOTAL_WMH_plus1	cluster1_vs_non_resilience	-0.01115	-0.123927	0.101627	-0.0335128	-0.372477	0.305451	0.0571489	178	-0.195105	0.845533	0.963183	188	AGE_AT_MRI;SEX;PTEDUCAT_clean;PHASE;MANUFACTURER;CEREBRUM_TCV
log10_TOTAL_WMH_plus1	cluster2_vs_non_resilience	-0.0943496	-0.231706	0.0430072	-0.28358	-0.696423	0.129264	0.0696048	178	-1.3555	0.176975	0.383445	188	AGE_AT_MRI;SEX;PTEDUCAT_clean;PHASE;MANUFACTURER;CEREBRUM_TCV
log10_TOTAL_WMH_plus1	cluster1_vs_cluster2	0.0831996	-0.0562135	0.222613	0.250067	-0.168957	0.66909	0.0706468	178	1.17768	0.240495	0.446634	188	AGE_AT_MRI;SEX;PTEDUCAT_clean;PHASE;MANUFACTURER;CEREBRUM_TCV
CEREBRUM_TCV	cluster1_vs_non_resilience	-0.29677	-35.6863	35.0928	-0.00284237	-0.341793	0.336109	17.9341	179	-0.0165478	0.986816	0.986816	188	AGE_AT_MRI;SEX;PTEDUCAT_clean;PHASE;MANUFACTURER
CEREBRUM_TCV	cluster2_vs_non_resilience	6.48967	-36.6026	49.582	0.0621562	-0.350569	0.474882	21.8376	179	0.297179	0.766675	0.90607	188	AGE_AT_MRI;SEX;PTEDUCAT_clean;PHASE;MANUFACTURER
CEREBRUM_TCV	cluster1_vs_cluster2	-6.78644	-50.5232	36.9503	-0.0649986	-0.483896	0.353899	22.1642	179	-0.306189	0.759816	0.90607	188	AGE_AT_MRI;SEX;PTEDUCAT_clean;PHASE;MANUFACTURER
