## Supplementary material for "Candidate Molecular Subtypes of Cognitive Resilience in Alzheimer’s Disease: A Multi-Cohort Machine Learning and Neuroimaging Study": TableS8

### Sheet: ADNI_current_groups_MMSE_LMM_es
Estimated annual MMSE slopes by ADNI-projected CR subtype
group	estimated_annual_MMSE_slope	SE	df	lower.CL	upper.CL	t.ratio	p.value	group_label
non_resilience	-2.30302	0.174024	358.202	-2.64526	-1.96079	-13.234	7.97399e-33	Non-CR
cluster1	-1.41712	0.21199	232.234	-1.83479	-0.99945	-6.68484	1.70057e-10	Cluster 1
cluster2	-1.52252	0.214159	222.798	-1.94456	-1.10048	-7.1093	1.56503e-11	Cluster 2
