## Supplementary material for "Candidate Molecular Subtypes of Cognitive Resilience in Alzheimer’s Disease: A Multi-Cohort Machine Learning and Neuroimaging Study": TableS9

### Sheet: ADNI_current_groups_MMSE_Cox_no
Cox proportional hazards analysis of incident MMSE decline among ADNI-projected CR subtypes
contrast	contrast_label	group1	group1_at_risk_n	group1_events	group1_event_rate	group2	group2_at_risk_n	group2_events	group2_event_rate	model_n	model_events	log_HR	SE_log_HR	HR	lower_95CI	upper_95CI	statistic	p.value	p_adj_BH_within_model	formula	covariates
cluster1_vs_non_resilience	Cluster 1 vs Non-CR	cluster1	76	32	0.421	non_resilience	96	64	0.667	242	136	-1.321	0.228	0.267	0.171	0.417	-5.807	6.37e-09	1.91e-08	Surv(time, event) ~ group + AGE_AT_BASELINE + SEX + PTEDUCAT_clean + APOE_e4_carrier	AGE_AT_BASELINE;SEX;PTEDUCAT_clean;APOE_e4_carrier
cluster2_vs_non_resilience	Cluster 2 vs Non-CR	cluster2	70	40	0.571	non_resilience	96	64	0.667	242	136	-0.995	0.213	0.37	0.243	0.562	-4.661	3.15e-06	4.73e-06	Surv(time, event) ~ group + AGE_AT_BASELINE + SEX + PTEDUCAT_clean + APOE_e4_carrier	AGE_AT_BASELINE;SEX;PTEDUCAT_clean;APOE_e4_carrier
cluster1_vs_cluster2	Cluster 1 vs Cluster 2	cluster1	76	32	0.421	cluster2	70	40	0.571	242	136	-0.326	0.239	0.722	0.452	1.152	-1.367	0.172	0.172	Surv(time, event) ~ group + AGE_AT_BASELINE + SEX + PTEDUCAT_clean + APOE_e4_carrier	AGE_AT_BASELINE;SEX;PTEDUCAT_clean;APOE_e4_carrier
